# Beta cells are essential drivers of pancreatic ductal adenocarcinoma development

**DOI:** 10.1101/2024.11.29.626079

**Authors:** Cathy C. Garcia, Aarthi Venkat, Daniel C. McQuaid, Sherry Agabiti, Alex Tong, Rebecca L. Cardone, Rebecca Starble, Akin Sogunro, Jeremy B. Jacox, Christian F. Ruiz, Richard G. Kibbey, Smita Krishnaswamy, Mandar Deepak Muzumdar

## Abstract

Pancreatic endocrine-exocrine crosstalk plays a key role in normal physiology and disease. For instance, endocrine islet beta (β) cell secretion of insulin or cholecystokinin (CCK) promotes progression of pancreatic adenocarcinoma (PDAC), an exocrine cell-derived tumor. However, the cellular and molecular mechanisms that govern endocrine-exocrine signaling in tumorigenesis remain incompletely understood. We find that β cell ablation impedes PDAC development in mice, arguing that the endocrine pancreas is critical for exocrine tumorigenesis. Conversely, obesity induces β cell hormone dysregulation, alters CCK-dependent peri-islet exocrine cell transcriptional states, and enhances islet proximal tumor formation. Single-cell RNA-sequencing, *in silico* latent-space archetypal and trajectory analysis, and genetic lineage tracing *in vivo* reveal that obesity stimulates postnatal immature β cell expansion and adaptation towards a pro-tumorigenic CCK+ state via JNK/cJun stress-responsive signaling. These results define endocrine-exocrine signaling as a driver of PDAC development and uncover new avenues to target the endocrine pancreas to subvert exocrine tumorigenesis.
