## Supplementary material for "Beta cells are essential drivers of pancreatic ductal adenocarcinoma development": Table S4

### Sheet: S4A_scMMGAN_stats_STZ_vehicle
Table S4A. scMMGAN evaluation of mapping with batch ASW and global distortion (cosine similarity before and after alignment) for vehicle cells (from mSTZ experiment) to WT cells
	Run 1	Run 2	Mean
Batch ASW	0.915022	0.909842	0.912432
Mean cosine similarity before and after alignment across all cells	0.692575	0.693513	0.693044
Cosine similarity for WT AT 1	0.711414	0.709819	0.710617
Cosine similarity for WT AT 2	0.71679	0.723955	0.720373
Cosine similarity for WT AT 3	0.692453	0.689156	0.690804
Cosine similarity for WT AT 4	0.700082	0.702992	0.701537
Cosine similarity for WT AT 5	0.663316	0.669746	0.666531
Cosine similarity for WT AT 6	0.696764	0.699864	0.698314
Cosine similarity for WT AT 7	0.665263	0.668171	0.666717
Cosine similarity for uncommited cells	0.68984	0.690457	0.690148

### Sheet: S4B_scMMGAN_stats_STZ_treated
Table S4B. scMMGAN evaluation of mapping with batch ASW and global distortion (cosine similarity before and after alignment) for mSTZ-treated cells to Lepob/ob cells
	Run 1	Run 2	Mean
Batch ASW	0.647959	0.641901	0.64493
Mean cosine similarity before and after alignment across all cells	0.707505	0.707394	0.707449
Cosine similarity for OB/OB AT 1	0.669583	0.676121	0.672852
Cosine similarity for OB/OB AT 2	0.74299	0.739143	0.741067
Cosine similarity for OB/OB AT 3	0.701919	0.701321	0.70162
Cosine similarity for uncommitted cells	0.707568	0.706635	0.707101

### Sheet: S4C_scMMGAN_stats_mouse_atlas
Table S4C. scMMGAN evaluation of mapping with batch ASW and global distortion (cosine similarity before and after alignment) for mouse atlas cells to WT, HFD, and Lepob/ob cells
	Run 1
Batch ASW	0.982575
Mean cosine similarity before and after alignment across all cells	0.576394
Cosine similarity for HFD AT 1	0.525741
Cosine similarity for HFD AT 2	0.581778
Cosine similarity for HFD AT 3	0.600549
Cosine similarity for HFD AT 4	0.626813
Cosine similarity for OB/OB AT 1	0.54556
Cosine similarity for OB/OB AT 2	0.669679
Cosine similarity for OB/OB AT 3	0.589499
Cosine similarity for uncommitted cells	0.584693
Cosine similarity for WT AT 1	0.62479
Cosine similarity for WT AT 2	0.647511
Cosine similarity for WT AT 3	0.519925
Cosine similarity for WT AT 4	0.582123
Cosine similarity for WT AT 5	0.481735
Cosine similarity for WT AT 6	0.534854
Cosine similarity for WT AT 7	0.511322
Cosine similarity for cells from T2D mice	0.600569
Cosine similarity for cells from ND mice	0.561804
Cosine similarity for cells from 2w mice	0.559832
Cosine similarity for cells from 5w mice	0.615419
Cosine similarity for cells from 8w mice	0.547366
Cosine similarity for cells from 2m mice	0.534214
Cosine similarity for cells from 4m mice	0.589729
Cosine similarity for cells from 6m mice	0.553729
Cosine similarity for cells from ≥20m mice	0.571773
Cosine similarity for cells from chem (ND) experiments	0.534214
Cosine similarity for cells from db/db (ND and T2D) experiments	0.592255
Cosine similarity for cells from mSTZ (ND and T2D) experiments	0.553729

### Sheet: S4D_scMMGAN_stats_human
Table S4D. scMMGAN evaluation of mapping with batch ASW and global distortion (cosine similarity before and after alignment) for human ND and T2D donor cells to WT, HFD, and Lepob/ob cells
	Run 1
Batch ASW	0.966109
Mean cosine similarity before and after alignment across all cells	0.351046
Cosine similarity for cells from T2D donors	0.365476
Cosine similarity for cells from ND donors	0.347148
Cosine similarity for cells from female donors	0.379383
Cosine similarity for cells from male donors	0.34099
Cosine similarity for HFD AT 1	0.357536
Cosine similarity for HFD AT 2	0.43737
Cosine similarity for HFD AT 3	0.372484
Cosine similarity for HFD AT 4	0.417655
Cosine similarity for OB/OB AT 1	0.354433
Cosine similarity for OB/OB AT 2	0.410901
Cosine similarity for OB/OB AT 3	0.381067
Cosine similarity for uncommitted cells	0.352932
Cosine similarity for WT AT 1	0.387032
Cosine similarity for WT AT 2	0.398307
Cosine similarity for WT AT 3	0.202713
Cosine similarity for WT AT 4	0.377549
Cosine similarity for WT AT 5	0.245366
Cosine similarity for WT AT 6	0.217399
Cosine similarity for WT AT 7	0.291969
