## Supplementary material for "Beta cells are essential drivers of pancreatic ductal adenocarcinoma development": Table S5

### Sheet: TableS5-Regulatory_network_Gran
Table S5. Gene regulatory network, with subnetwork of genes identified as increasing over the obesity trajectory annotated and visualized in Figure 7B.
source	target	granger_scores	activation (positive granger score)	both_increasing (both source and target increasing over obesity progression)
Arid3a	Cdk1	-71.7738	FALSE	TRUE
Atf2	Atf3	66.8241	TRUE	FALSE
Atf2	Ccnd1	88.9575	TRUE	FALSE
Atf2	Cdkn1a	143.297	TRUE	FALSE
Atf2	Jun	-57.0635	FALSE	FALSE
Atf3	Adipor1	-44.0641	FALSE	FALSE
Atf3	Ccl5	63.8987	TRUE	FALSE
Atf3	Ddit3	52.7015	TRUE	FALSE
Atf3	Ldlr	89.7753	TRUE	FALSE
Atf4	Apoe	-74.7538	FALSE	FALSE
Atf4	Atf3	104.746	TRUE	FALSE
Atf4	Ccl2	-91.0864	FALSE	FALSE
Atf4	Cebpb	32.6713	TRUE	FALSE
Atf4	Chac1	89.8339	TRUE	TRUE
Atf4	Ddit3	126.007	TRUE	FALSE
Atf4	Nupr1	-36.0934	FALSE	FALSE
Atf5	Egr1	-93.9738	FALSE	FALSE
Atm	Cdkn1a	-119.119	FALSE	FALSE
Atm	Cflar	32.1413	TRUE	FALSE
Bhlhe41	Ccnd1	26.2436	TRUE	FALSE
Btf3	Atm	-28.351	FALSE	FALSE
Btf3	Nfkb1	210.273	TRUE	FALSE
Btg2	Ccnd1	81.0771	TRUE	TRUE
Cebpb	Cdkn1a	-185.435	FALSE	FALSE
Cebpb	Ddit3	49.4445	TRUE	FALSE
Cebpb	Furin	-127.076	FALSE	FALSE
Cebpb	Gadd45g	55.9239	TRUE	FALSE
Cebpb	Il1b	139.362	TRUE	FALSE
Cebpb	Xbp1	125.331	TRUE	FALSE
Cebpd	Ddit3	63.1004	TRUE	FALSE
Cebpd	Gadd45g	63.2077	TRUE	FALSE
Cebpd	Gapdh	-32.6744	FALSE	FALSE
Dach1	Fos	-197.114	FALSE	FALSE
Ddit3	Atf2	-92.0809	FALSE	FALSE
Ddit3	Atf5	64.4784	TRUE	FALSE
Egr1	Ache	52.6185	TRUE	TRUE
Egr1	Atf3	-110.339	FALSE	FALSE
Egr1	Ccnd1	76.5102	TRUE	TRUE
Egr1	Ccnd2	-47.1112	FALSE	FALSE
Egr1	Cdk5r1	63.7904	TRUE	TRUE
Egr1	Cdkn1a	53.8352	TRUE	TRUE
Egr1	Ldlr	-61.7181	FALSE	FALSE
Egr1	Nfkb1	-105.174	FALSE	FALSE
Egr1	Ptges	107.184	TRUE	TRUE
Egr1	Ptp4a1	-54.3763	FALSE	FALSE
Egr1	Slc4a2	-34.7294	FALSE	FALSE
Egr1	Stmn1	34.3499	TRUE	TRUE
Ercc2	Cdkn1a	-140.008	FALSE	FALSE
Etv6	Cdkn1a	-87.014	FALSE	FALSE
Fos	Acta1	167.281	TRUE	TRUE
Fos	Cck	28.3401	TRUE	TRUE
Fos	Ccnd1	-32.5036	FALSE	TRUE
Fos	Clu	52.3761	TRUE	TRUE
Fos	Ddit3	86.6432	TRUE	FALSE
Fos	Hsph1	101.609	TRUE	FALSE
Fos	Nfkb1	-76.5434	FALSE	FALSE
Fos	Npy	-337.199	FALSE	FALSE
Fos	Smad4	-38.5662	FALSE	FALSE
Fos	Smad7	81.7584	TRUE	TRUE
Foxk2	Sin3a	37.8399	TRUE	FALSE
Hdac2	Ccl2	92.4663	TRUE	FALSE
Hdac2	Ccne1	-42.7743	FALSE	FALSE
Hdac2	Cdkn1a	-87.1485	FALSE	FALSE
Hdac2	Col1a2	52.986	TRUE	FALSE
Hdac2	Klf4	-81.6459	FALSE	FALSE
Hdac2	Snai2	-62.8279	FALSE	FALSE
Hdgf	Vim	-96.7412	FALSE	FALSE
Hmgn1	Fos	-99.4773	FALSE	TRUE
Hsf2	Fos	166.127	TRUE	TRUE
Id3	Tcf3	44.4465	TRUE	FALSE
Irf9	Ccnd2	56.5151	TRUE	FALSE
Irf9	Cdkn1a	-56.7244	FALSE	FALSE
Irf9	Cdkn1b	64.7883	TRUE	FALSE
Irf9	Ifit3	88.4314	TRUE	FALSE
Jun	Acta1	162.216	TRUE	TRUE
Jun	App	110.263	TRUE	TRUE
Jun	Atf3	-110.989	FALSE	FALSE
Jun	Bex2	81.7553	TRUE	TRUE
Jun	Cck	33.5815	TRUE	TRUE
Jun	Ccl2	-59.1602	FALSE	FALSE
Jun	Ccl5	-57.6982	FALSE	FALSE
Jun	Ccnd1	-74.4238	FALSE	TRUE
Jun	Cdk5r1	78.9573	TRUE	TRUE
Jun	Cdkn1a	52.0332	TRUE	TRUE
Jun	Csf1	-89.8263	FALSE	FALSE
Jun	Dcn	-48.3938	FALSE	FALSE
Jun	Ddit3	-123.84	FALSE	FALSE
Jun	Ets2	-45.1419	FALSE	FALSE
Jun	Ezh2	-36.3231	FALSE	TRUE
Jun	Gclc	49.2622	TRUE	TRUE
Jun	Il1b	-124.523	FALSE	FALSE
Jun	Mat2a	-121.416	FALSE	FALSE
Jun	Npy	-152.032	FALSE	FALSE
Jun	Smad7	112.277	TRUE	TRUE
Jun	Smn1	-105.005	FALSE	FALSE
Jun	Sod2	91.5718	TRUE	TRUE
Jun	Stmn1	31.8988	TRUE	TRUE
Junb	Cdkn1a	-61.5246	FALSE	FALSE
Junb	Clu	-52.6433	FALSE	FALSE
Junb	Il1b	110.796	TRUE	FALSE
Junb	Smad4	57.931	TRUE	FALSE
Jund	Ccl5	63.0993	TRUE	FALSE
Jund	Ccnd1	93.0061	TRUE	FALSE
Jund	Cdkn1a	-62.9116	FALSE	FALSE
Jund	Clu	-40.2822	FALSE	FALSE
Jund	Gast	-50.5594	FALSE	FALSE
Jund	Gclc	-31.3822	FALSE	FALSE
Jund	Sox4	-34.1728	FALSE	FALSE
Klf10	Cdkn1a	45.9736	TRUE	TRUE
Klf10	Stmn1	36.5921	TRUE	TRUE
Klf11	Col1a2	30.3347	TRUE	FALSE
Klf4	Atf3	99.3212	TRUE	FALSE
Klf4	Ccnd1	-121.239	FALSE	FALSE
Klf4	Cdkn1a	-68.6174	FALSE	FALSE
Klf4	Cdkn1b	-52.5694	FALSE	FALSE
Klf4	Ifitm3	62.5235	TRUE	FALSE
Klf4	Il1b	-98.07	FALSE	FALSE
Klf4	Odc1	-36.6818	FALSE	FALSE
Klf4	Thbd	25.1929	TRUE	FALSE
Lmo4	Mta1	73.2427	TRUE	FALSE
Mafb	Ccnd2	-42.4497	FALSE	FALSE
Maml1	Egr1	-73.6521	FALSE	FALSE
Maml1	Tnfrsf12a	-44.3217	FALSE	FALSE
Maz	Tsg101	-96.7357	FALSE	FALSE
Mta1	Mnat1	91.9861	TRUE	TRUE
Mta1	Smad7	79.2488	TRUE	TRUE
Mta1	Snai2	-254.386	FALSE	FALSE
Mta1	Sumo2	91.0212	TRUE	TRUE
Ncor1	Snai2	-181.601	FALSE	FALSE
Nfkb1	Adora1	85.5541	TRUE	FALSE
Nfkb1	Akt2	29.5773	TRUE	FALSE
Nfkb1	Alox5ap	149.739	TRUE	FALSE
Nfkb1	Atf3	-72.6542	FALSE	FALSE
Nfkb1	B2m	45.5907	TRUE	FALSE
Nfkb1	Bace1	87.415	TRUE	FALSE
Nfkb1	Bcl3	39.6202	TRUE	FALSE
Nfkb1	Bgn	73.9493	TRUE	FALSE
Nfkb1	Birc3	51.7938	TRUE	FALSE
Nfkb1	Btg2	-68.3064	FALSE	FALSE
Nfkb1	Cck	35.671	TRUE	FALSE
Nfkb1	Ccl2	78.2054	TRUE	FALSE
Nfkb1	Ccl3	46.7637	TRUE	FALSE
Nfkb1	Ccl4	56.5548	TRUE	FALSE
Nfkb1	Ccl5	37.5207	TRUE	FALSE
Nfkb1	Ccnd1	116.863	TRUE	FALSE
Nfkb1	Ccnd2	113.211	TRUE	FALSE
Nfkb1	Cd74	-51.1631	FALSE	FALSE
Nfkb1	Cdkn1a	80.706	TRUE	FALSE
Nfkb1	Cflar	30.0053	TRUE	FALSE
Nfkb1	Col1a1	39.7785	TRUE	FALSE
Nfkb1	Col1a2	93.0505	TRUE	FALSE
Nfkb1	Crmp1	-111.977	FALSE	FALSE
Nfkb1	Csf1	70.743	TRUE	FALSE
Nfkb1	Cxcl10	104.573	TRUE	FALSE
Nfkb1	Cxcl2	130.492	TRUE	FALSE
Nfkb1	Egr1	-117.017	FALSE	FALSE
Nfkb1	Elf3	32.4155	TRUE	FALSE
Nfkb1	Gadd45g	62.5927	TRUE	FALSE
Nfkb1	Gclc	39.8135	TRUE	FALSE
Nfkb1	Gsk3b	33.8734	TRUE	FALSE
Nfkb1	Hbegf	-63.0971	FALSE	FALSE
Nfkb1	Icam1	66.2851	TRUE	FALSE
Nfkb1	Ier3	101.903	TRUE	FALSE
Nfkb1	Il1b	105.104	TRUE	FALSE
Nfkb1	Junb	54.0541	TRUE	FALSE
Nfkb1	Kdm2a	93.1865	TRUE	FALSE
Nfkb1	Lpl	29.1036	TRUE	FALSE
Nfkb1	Mat2a	44.8546	TRUE	FALSE
Nfkb1	Mif	66.0357	TRUE	FALSE
Nfkb1	Ncor1	103.443	TRUE	FALSE
Nfkb1	Ncor2	54.8797	TRUE	FALSE
Nfkb1	Nfkbia	30.8108	TRUE	FALSE
Nfkb1	Nfkbiz	-48.5971	FALSE	FALSE
Nfkb1	Nrf1	49.6248	TRUE	FALSE
Nfkb1	Ptges	-86.5506	FALSE	FALSE
Nfkb1	Reps2	95.5531	TRUE	FALSE
Nfkb1	Rgs4	78.2543	TRUE	FALSE
Nfkb1	S100a6	-53.346	FALSE	FALSE
Nfkb1	Slc25a27	100.812	TRUE	FALSE
Nfkb1	Sod2	84.3304	TRUE	FALSE
Nfkb1	Sqstm1	51.8889	TRUE	FALSE
Nfkb1	Thbd	77.798	TRUE	FALSE
Nfkb1	Tnfaip3	32.5273	TRUE	FALSE
Nfkb1	Tnfrsf9	112.082	TRUE	FALSE
Nfkb1	Trim21	52.0864	TRUE	FALSE
Nfkbia	Ccl5	57.6276	TRUE	FALSE
Nfkbia	Icam1	49.993	TRUE	FALSE
Nfkbia	Il1b	98.0336	TRUE	FALSE
Nfkbia	Nfkb1	45.2828	TRUE	FALSE
Nfkbia	S100a6	-41.6289	FALSE	FALSE
Nfya	Ccnd2	-64.4555	FALSE	FALSE
Nfya	Cdkn1b	82.0516	TRUE	FALSE
Nfya	Ddit3	-116.246	FALSE	FALSE
Nr4a1	Cdkn1b	-52.7005	FALSE	FALSE
Nrf1	Prdx5	-39.0649	FALSE	FALSE
Nrf1	Tomm34	120.61	TRUE	FALSE
Nupr1	Cdkn1a	-84.1462	FALSE	FALSE
Pax6	Itgb1	80.0634	TRUE	TRUE
Ptma	Cdkn1a	94.0399	TRUE	TRUE
Smad4	Cdkn1a	74.3265	TRUE	FALSE
Smad4	Dach1	32.9806	TRUE	FALSE
Smad4	Jun	-51.9234	FALSE	FALSE
Smad4	Runx1t1	55.7456	TRUE	FALSE
Smad4	Smad7	97.2392	TRUE	FALSE
Smad4	Ucp2	44.6674	TRUE	FALSE
Smad7	Cdkn1a	63.7091	TRUE	TRUE
Snai2	Cd44	-123.454	FALSE	FALSE
Snai2	Ube2d3	-74.1825	FALSE	FALSE
Sox4	Ago1	74.1017	TRUE	FALSE
Stat1	App	92.741	TRUE	FALSE
Stat1	Ccl2	156.821	TRUE	FALSE
Stat1	Ccl3	177.491	TRUE	FALSE
Stat1	Cdkn1a	-44.7681	FALSE	FALSE
Stat1	Cxcl10	76.1014	TRUE	FALSE
Stat1	Gast	-46.2467	FALSE	FALSE
Stat1	Hsp90aa1	46.5544	TRUE	FALSE
Stat1	Icam1	60.8603	TRUE	FALSE
Stat1	Ifit3	89.9659	TRUE	FALSE
Stat1	Il1b	117.933	TRUE	FALSE
Stat1	Il1r1	173.051	TRUE	FALSE
Stat1	Krt17	149.778	TRUE	FALSE
Stat1	Muc4	-54.2853	FALSE	FALSE
Stat1	Pim1	48.0325	TRUE	FALSE
Stat1	S100a10	65.8564	TRUE	FALSE
Stat1	Scarb1	-79.3584	FALSE	FALSE
Stat1	Stat2	144.625	TRUE	FALSE
Stat1	Stat3	99.8941	TRUE	FALSE
Stat2	Ccl2	83.5309	TRUE	FALSE
Stat2	Ifit3	81.9954	TRUE	FALSE
Stat2	Scarb1	-83.4471	FALSE	FALSE
Stat2	Stat1	108.98	TRUE	FALSE
Stat3	Ccl2	237.624	TRUE	FALSE
Stat3	Ccnd1	51.8286	TRUE	FALSE
Stat3	Ccnd2	81.465	TRUE	FALSE
Stat3	Cdkn1a	-36.822	FALSE	FALSE
Stat3	Cdkn1b	75.4263	TRUE	FALSE
Stat3	Cflar	34.7902	TRUE	FALSE
Stat3	Ddit3	70.3128	TRUE	FALSE
Stat3	Etv6	44.3042	TRUE	FALSE
Stat3	Fos	-112.552	FALSE	FALSE
Stat3	Gast	-57.0954	FALSE	FALSE
Stat3	Hspb1	-55.7392	FALSE	FALSE
Stat3	Icam1	51.9148	TRUE	FALSE
Stat3	Ikbke	42.237	TRUE	FALSE
Stat3	Junb	75.853	TRUE	FALSE
Stat3	Klf11	-104.618	FALSE	FALSE
Stat3	Krt17	127.556	TRUE	FALSE
Stat3	Lgals3bp	-89.2444	FALSE	FALSE
Stat3	Muc4	-32.3395	FALSE	FALSE
Stat3	Myd88	95.5492	TRUE	FALSE
Stat3	Nme1	-39.1326	FALSE	FALSE
Stat3	Pim1	26.2654	TRUE	FALSE
Stat3	Pros1	-73.5044	FALSE	FALSE
Stat3	Stat1	73.0194	TRUE	FALSE
Stat3	Ucp2	-40.3529	FALSE	FALSE
Stat5b	Ccnd1	-37.3237	FALSE	FALSE
Stat5b	Cel	55.5444	TRUE	FALSE
Taf1	Cdkn1a	-83.0498	FALSE	FALSE
Tcf3	Cdkn1a	54.4827	TRUE	FALSE
Trrap	Ccnd2	-71.6544	FALSE	FALSE
Xbp1	Ccl2	127.271	TRUE	FALSE
Xbp1	Ddit3	129.234	TRUE	FALSE
Xbp1	Ern1	81.2217	TRUE	FALSE
Xbp1	Hspa1a	-99.2928	FALSE	FALSE
Xbp1	Prnp	90.6225	TRUE	FALSE
Xbp1	Sod2	123.245	TRUE	FALSE
Xpc	Casp2	76.3234	TRUE	FALSE
Xpc	Rnf111	187.873	TRUE	TRUE
Ybx1	Mnat1	70.1967	TRUE	TRUE
Ybx1	Rbbp8	-50.3011	FALSE	FALSE
Ybx1	Top2a	39.6951	TRUE	TRUE
Zbtb17	Cdkn1a	-52.5258	FALSE	FALSE
